# Long-term reciprocal gene flow in wild and domestic geese reveals complex domestication history

**DOI:** 10.1101/706226

**Authors:** Marja E. Heikkinen, Minna Ruokonen, Thomas A. White, Michelle M. Alexander, İslam Gündüz, Keith M. Dobney, Jouni Aspi, Jeremy B. Searle, Tanja Pyhäjärvi

## Abstract

Hybridization has frequently been observed between wild and domestic species and can substantially impact genetic diversity of both counterparts. Geese show some of the highest levels of interspecific hybridization across all bird orders, and two of the goose species in genus *Anser* have been domesticated providing excellent opportunity for joint study of domestication and hybridization. Until now, knowledge on the details of the goose domestication process has come from archaeological findings and historical writings supplemented with few studies based on mitochondrial DNA. Here, we used genome-wide markers to make the first genome-based inference of the timing of European goose domestication. We also analyzed the impact of hybridization on the genome-wide genetic variation in current populations of the European domestic goose and its wild progenitor: the greylag goose (*Anser anser*). Our dataset consisted of 58 wild greylags sampled around Eurasia and 75 domestic geese representing 14 breeds genotyped for 33,527 single nucleotide polymorphisms. Demographic reconstruction and clustering analysis suggested that divergence between wild and domestic geese around 5,300 generations ago was followed by long-term genetic exchange, and that greylag populations have 3.2–58.0% admixture proportions with domestic geese, with distinct geographic patterns. Surprisingly, many modern European breeds share considerable (> 10%) ancestry with Chinese domestic geese that is derived from the swan goose *Anser cygnoid*. We show that domestication process can progress despite continued and pervasive gene flow from the wild form.

**Significance Statement:** Reproductive isolation between conspecific wild and domestic populations is a cornerstone of the domestication process, yet gene flow between such wild and domestic populations has been frequently documented. European domestic geese and their wild progenitor (greylags) co-occur and can hybridize and we show that they represent a particularly persuasive case where wild and domestic populations are not isolated gene pools. Our study makes a first genome-based estimate of goose domestication, which up to now has mostly relied on archaeological findings and historical writings. We show ongoing gene flow between greylags and European domestic geese following domestication, but we also observe a surprisingly large contribution of Chinese domestic geese (a separate species) to the genetic make-up of European domestic geese.
