## Supplemental Table S4 for "Long-term reciprocal gene flow in wild and domestic geese reveals complex domestication history"

### Sheet: Population_pairwise_Fst
	Netherlands	Denmark	Vega, Norway	Smola, Norway	Northern Finland	Southern Finland	Greece	Turkey	Gilan, Iran	Fereydunkenar, Iran	Kazakhstan	Russia	Brecon Buff	Buff	Crested Faroese	Czech	Domestic Northern Turkey	Domestic Northeast Turkey	Domestic Northwest Turkey	Domestic NY	Embden	Emporda	Grey Landrace	Landes	Oland Goose	Russian Grey	Scania Goose	Sebastopol	Toulouse cross	Tufted Roman	West of England	Diepholzer	Steinbacher	Kholmogor	African	Grey Chinese
Denmark	0.100241
Vega, Norway	0.107883	0.12369
Smola, Norway	0.101054	0.114379	0.0977911
Northern Finland	0.0882671	0.100376	0.0994224	0.0921115
Southern Finland	0.054778	0.0559835	0.0556282	0.0496563	0.0434634
Greece	0.110617	0.144567	0.150066	0.140417	0.111426	0.0432555
Turkey	0.186292	0.222044	0.230022	0.221527	0.191494	0.106244	0.280475
Gilan, Iran	0.081892	0.0862257	0.0836973	0.0787501	0.0746515	0.0604429	0.0657969	0.138923
Fereydunkenar, Iran	0.0989047	0.105802	0.105644	0.0999635	0.0933554	0.0651677	0.0920503	0.171824	0.0752292
Kazakhstan	0.107148	0.133448	0.133018	0.126629	0.102682	0.0478633	0.220992	0.253315	0.0626506	0.0833917
Russia	-0.0290748	-0.0439821	-0.0432338	-0.045031	-0.0346004	-0.0124902	-0.269428	0.0309888	-0.0171868	-0.0266075	-0.133824
Brecon Buff	0.173873	0.230941	0.229182	0.220918	0.189937	0.0944442	0.360934	0.306544	0.123702	0.16315	0.282056	-0.0503886
Buff	0.13978	0.190181	0.195769	0.185718	0.148291	0.0643477	0.424586	0.288441	0.0884571	0.122103	0.278208	-0.176164	0.26276
Crested Faroese	0.193622	0.246083	0.249028	0.241861	0.206792	0.110364	0.347948	0.297233	0.144596	0.183283	0.295302	0.00859093	0.281715	0.292737
Czech	0.204574	0.26605	0.263831	0.257157	0.222873	0.112036	0.431836	0.353641	0.144235	0.190869	0.337878	-0.0303263	0.316595	0.366163	0.348859
Domestic Northern Turkey	0.128229	0.140708	0.132958	0.131775	0.139608	0.145927	0.0788953	0.128387	0.15254	0.154451	0.0985868	0.00954551	0.0730379	0.0549133	0.103185	0.0897371
Domestic Northeast Turkey	0.200545	0.236609	0.227014	0.224704	0.215312	0.154532	0.203325	0.26069	0.18041	0.207498	0.212637	0.0113074	0.181979	0.151941	0.231362	0.215164	0.0850179
Domestic Northwest Turkey	0.189488	0.237044	0.227081	0.223898	0.206684	0.126083	0.259477	0.284603	0.15588	0.190989	0.241721	-0.00513878	0.202774	0.194897	0.261117	0.251889	0.0738748	0.161316
Domestic NY	0.18662	0.237119	0.241921	0.233619	0.201814	0.107881	0.324135	0.278776	0.141836	0.178699	0.28094	0.0117525	0.254116	0.262235	0.273271	0.317841	0.097182	0.216092	0.23845
Embden	0.171135	0.208408	0.201282	0.199012	0.187297	0.125672	0.192204	0.236576	0.150377	0.178117	0.196584	0.00309214	0.129397	0.120695	0.193372	0.17854	0.0877924	0.159241	0.146485	0.168431
Emporda	0.128472	0.175353	0.182154	0.172315	0.138289	0.0590062	0.406047	0.281024	0.0815775	0.113845	0.258483	-0.223959	0.225365	0.314601	0.271218	0.331267	0.0450771	0.122605	0.155708	0.241518	0.0953596
Grey Landrace	0.176227	0.217265	0.210074	0.205841	0.194324	0.130799	0.202694	0.251808	0.157292	0.187796	0.207118	0.00286418	0.152571	0.131398	0.20425	0.189972	0.0919992	0.16742	0.155255	0.193183	0.11048	0.108957
Landes	0.199229	0.262819	0.257922	0.252612	0.216954	0.106435	0.446066	0.357999	0.138666	0.184215	0.334462	-0.0589361	0.289987	0.365797	0.34428	0.390518	0.0846608	0.201705	0.231284	0.314233	0.152146	0.26495	0.17484
Oland Goose	0.141153	0.195093	0.197075	0.188792	0.152461	0.0664054	0.450719	0.301227	0.0914846	0.124232	0.29295	-0.203897	0.28138	0.374978	0.312017	0.371409	0.0541926	0.156411	0.194491	0.27428	0.124214	0.341551	0.132627	0.366872
Russian Grey	0.084368	0.118793	0.116263	0.113282	0.0921164	0.0415388	0.207063	0.194918	0.0551009	0.0765232	0.15681	-0.389068	0.0758907	0.0795065	0.15325	0.142952	0.0239612	0.0667645	0.0710394	0.125483	0.0359315	-0.0343876	0.0500431	0.0626844	0.0903319
Scania Goose	0.184768	0.234466	0.229971	0.227745	0.201095	0.112252	0.297536	0.313557	0.141009	0.178956	0.264483	-0.00897422	0.203251	0.2159	0.272327	0.263212	0.0852718	0.181539	0.190188	0.255249	0.129568	0.192425	0.130386	0.23656	0.198413	0.0476085
Sebastopol	0.177163	0.212386	0.206951	0.20365	0.192596	0.135238	0.185749	0.223724	0.162437	0.187423	0.195351	0.0142717	0.141088	0.12649	0.185781	0.185619	0.101214	0.17525	0.16444	0.157112	0.119939	0.105418	0.138119	0.165698	0.12777	0.0508396	0.148754
Toulouse cross	0.182015	0.228002	0.232862	0.225583	0.196086	0.107828	0.29234	0.251198	0.140652	0.174953	0.260781	0.0193854	0.234648	0.228003	0.238325	0.302373	0.100638	0.21733	0.236574	0.176324	0.167436	0.223583	0.195396	0.298035	0.256583	0.118342	0.253745	0.158721
Tufted Roman	0.187013	0.233782	0.228162	0.221826	0.204285	0.127457	0.242316	0.271946	0.156199	0.189412	0.234992	0.00539249	0.164751	0.172011	0.227346	0.222674	0.09393	0.181273	0.178359	0.197716	0.118841	0.092307	0.143939	0.185649	0.168073	0.0519453	0.168811	0.142568	0.194355
West of England	0.207535	0.253557	0.250429	0.243807	0.226219	0.138711	0.272888	0.301977	0.168676	0.205289	0.260351	0.0120395	0.198749	0.190514	0.260287	0.266248	0.106493	0.203663	0.21136	0.243405	0.145676	0.171889	0.161264	0.247386	0.20442	0.075247	0.195655	0.166371	0.233774	0.182294
Diepholzer	0.151635	0.207637	0.212449	0.203407	0.16499	0.0728574	0.442955	0.291636	0.0988139	0.134936	0.300461	-0.148694	0.303422	0.387097	0.302578	0.380873	0.0634162	0.169988	0.220625	0.272839	0.142701	0.356252	0.156721	0.386325	0.402998	0.118518	0.245004	0.140582	0.238636	0.186646	0.224468
Steinbacher	0.19844	0.241436	0.240765	0.23463	0.213085	0.130546	0.256662	0.246927	0.164329	0.198084	0.250107	0.0284785	0.224859	0.197899	0.248502	0.271236	0.113003	0.225878	0.235191	0.218992	0.181771	0.185091	0.193757	0.269962	0.21132	0.114958	0.229671	0.174223	0.209037	0.208754	0.234839	0.213136
Kholmogor	0.210469	0.265054	0.272644	0.264076	0.220118	0.107996	0.452179	0.26775	0.143913	0.185776	0.348977	0.0386358	0.383157	0.412005	0.350122	0.453165	0.111358	0.266057	0.327218	0.31767	0.242806	0.419652	0.261135	0.473482	0.448215	0.290338	0.358266	0.21614	0.27637	0.291166	0.328426	0.415651	0.251735
African	0.277139	0.32106	0.327099	0.319126	0.288089	0.175726	0.352707	0.257943	0.218415	0.259207	0.351553	0.131684	0.374247	0.329031	0.336117	0.42222	0.186265	0.341198	0.381905	0.292282	0.314602	0.342391	0.334358	0.430244	0.355333	0.283672	0.392229	0.280923	0.257579	0.344121	0.374139	0.327529	0.278415	0.211526
Grey Chinese	0.278691	0.335621	0.345212	0.335172	0.287922	0.152751	0.481508	0.28722	0.19757	0.247318	0.421586	0.206904	0.480294	0.47776	0.414838	0.539837	0.168622	0.357429	0.428079	0.3679	0.338985	0.504755	0.360627	0.568473	0.521458	0.434435	0.459942	0.293729	0.320571	0.384934	0.426582	0.479767	0.307899	0.281127	0.125779
White Chinese	0.3225	0.388473	0.398833	0.388639	0.334079	0.176044	0.599446	0.366254	0.228601	0.285898	0.497368	0.250152	0.567476	0.59987	0.500058	0.63197	0.193843	0.41207	0.493284	0.450507	0.390725	0.614173	0.413325	0.656692	0.637208	0.514877	0.533054	0.344546	0.396955	0.447124	0.491744	0.605315	0.372819	0.40976	0.203144	0.0532852
